# Quinone-transporting filaments extend the respiratory chain of Gram-positive bacteria

**DOI:** 10.64898/2026.06.26.734721

**Authors:** Ashleigh Kropp, Kazem Asadollahi, Jamie A. Stapleton, Luka Simsive, Pok Man Leung, Rachel L. Darnell, Christopher K. Barlow, Benjamin G. Hartmann, Nicholas D. J. Yates, Daniel R. Fox, Chris Greening, Oleksii Zdorevskyi, Vivek Sharma, James N. Blaza, Alison Parkin, Rhys Grinter

## Abstract

Cellular respiration depends on transferring electrons to hydrophobic quinones in membrane bilayers, constraining capacity to available surface area. Expanding this capacity is thought to have driven cellular complexity and eukaryogenesis, with Gram-negative bacteria evolving internal invaginations and eukaryotes using membrane-bound organelles. Whether Gram-positive bacteria, which lack such membranes, evolved alternatives was unknown. Here, we show that Bacillus subtilis forms a quinone-transporting pseudomembrane composed of filaments of the NADH dehydrogenase Ndh and the quinone-transporting protein Ncp. Cryo-EM, lipidomics, and molecular dynamics reveal that Ndh and Ncp co-assemble with phospholipids into a complex containing a solvent-excluded hydrophobic lumen that sequesters quinones. These complexes further assemble into filaments, linking chambers into a continuous conduit that amplifies quinone reduction while occupying minimal membrane space. Phylogenetic analysis suggests this recent innovation is widespread in Bacillota. Quinone-transporting filaments thus reveal a third strategy for overcoming surface-area limits and provide principles for engineering synthetic energy systems.
