## Supplementary Data S1 for "Quinone-transporting filaments extend the respiratory chain of Gram-positive bacteria"

### Sheet: Purified sample
Lipid identity	E. coli purified Ndh-Ncp peak area	Lipid identity	Relative Intensity (%)
MS1ID_LMPR02010005_Coenzyme Q8;_[M+NH4]+: 0.703	339018500	CoQ8	100
MycoMass_MK-8 40:8; [M+NH4]+: 0.676	134876210	MK-8	39.7843
DPL_PE 9:0_26:2\PE 35:2\PE\[M+H]+: 0.956	207706430	PE 35:2	61.267
DPL_PG 18:1_18:1\PG 18:1_18:1\PG\[M+NH4]+: 0.887	197967020	PG 36:2	58.3942
DPL_PE 9:0_24:1\PE 33:1\PE\[M+H]+: 0.853	194923580	PE 33:1	57.4964
DPL_PE 18:1_18:1\PE 36:2\PE\[M+H]+: 0.941	168753250	PE 36:2	49.777
DPL_PE 17:1_19:1\PE 36:2\PE\[M+H]+: 0.816	168753250	PE 36:2	49.777
DPL_PE 16:0_18:1\PE 34:1\PE\[M+H]+: 0.876	168720220	PE 34:1	49.7673
DPL_PG 7:0_26:1\PG 7:0_26:1\PG\[M+NH4]+: 0.749	115032020	PG 33:1	33.9309
DPL_PG 16:0_18:1\PG 16:0_18:1\PG\[M+NH4]+: 0.890	135456820	PG 34:1	39.9556
DPL_PG 17:1_18:1\PG 17:1_18:1\PG\[M+NH4]+: 0.920	135344300	PG 35:2	39.9224
DPL_PG 11:0_26:2\PG 11:0_26:2\PG\[M+NH4]+: 0.924	132424460	PG 37:2	39.0611
DPL_PG 9:0_26:1\PG 9:0_26:1\PG\[M+NH4]+: 0.805	130643100	PG 35:1	38.5357
MS1ID_LMPR02030027_2-[(2E,6E,10E,14E,18E,22E,26E)-3,7,11,15,19,23,27,31-octamethyldotriaconta-2,6,10,14,18,22,26,30-octaen-1-yl]naphthalene-1,4-dione,_[M+NH4]+: 0.685	130583490	2-demethylmenaquinone-8	38.5181
DPL_PE 8:0_26:2\PE 34:2\PE\[M+H]+: 0.960	121659830	PE 34:2	35.8859
DPL_PE 18:1_19:1\PE 37:2\PE\[M+H]+: 0.828	113813200	PE 37:2	33.5714
DPL_PE 17:0_18:1\PE 35:1\PE\[M+H]+: 0.854	112752190	PE 35:1	33.2584
0	103456130		30.5164
MS1ID_PA O-39:2;_PA P-20:0/19:1_LMGP10030074_1-(1Z-eicosenyl)-2-(9Z-nonadecenoyl)-glycero-3-phosphate, 'PA(P-20:0/19:1(9Z))';_[M+NH4]+: 0.465	94861540	PA O-39:2	27.9812
DPL_PE 14:0_18:1\PE 32:1\PE\[M+H]+: 0.542	69534940	PE 32:1	20.5107
MycoMass_PE 34:2; [M+H]+: 0.824	65954436	PE 34:2	19.4545
MycoMass_LPE 32:1; [M+H]+: 0.500	21036346	LPE 32:1	6.20507
DPL_PE 14:0_18:1\PE 32:1\PE\[M+H]+: 0.977	64201356	PE 32:1	18.9374
DPL_PG 17:1_19:1\PG 17:1_19:1\PG\[M+NH4]+: 0.797	63664720	PG 36:2	18.7791
0	51933172		15.3187
0	4.52311e+06		1.33418
0	45631896		13.46
0	42690056		12.5922
MycoMass_PE dimer 35:2; [M+H]+: 0.769	40620324	PE dimer 35:2	11.9817
MS1ID_PC O-39:2;_PC P-20:0/19:1_LMGP01030092_1-(1Z-eicosenyl)-2-(9Z-nonadecenoyl)-glycero-3-phosphocholine, 'PC(P-20:0/19:1(9Z))';_[M+H]+: 0.465	40343864	PC O-39:2	11.9002
DPL_PG 17:1_17:1\PG 17:1_17:1\PG\[M+NH4]+: 0.826	34301828	PG 34:2	10.118
DPL_PG 19:1_19:1\PG 19:1_19:1\PG\[M+NH4]+: 0.965	16059007		4.73691
0	28238978		8.32963
MycoMass_PE dimer 34:1; [M+H]+: 0.873	31545990		9.30509
MycoMass_PE dimer 36:2; [M+H]+: 0.828	31162286		9.19191
MycoMass_PE dimer 36:2; [M+H]+: 0.812	31054718		9.16018
DPL_PE 14:0_16:0\PE 30:0\PE\[M+H]+: 0.920	23476044		6.92471
DPL_PE 19:1_19:1\PE 38:2\PE\[M+H]+: 0.883	13538424		3.99342
MS1ID_PC O-40:2;_PC O-18:0/22:2_LMGP01020214_1-octadecyl-2-(13Z,16Z-docosadienoyl)-glycero-3-phosphocholine, 'PC(O-18:0/22:2(13Z,16Z))';_[M+H]+: 0.501	25695726		7.57945
DPL_CoQ8\CoQ8\CoQ\[M+H]+: 0.949	22225460		6.55583
DPL_PG 6:0_26:1\PG 6:0_26:1\PG\[M+NH4]+: 0.881	18654428		5.50248
DPL_PE 9:0_22:1\PE 31:1\PE\[M+H]+: 0.919	22419856		6.61317
DPL_PE 9:0_24:2\PE 33:2\PE\[M+H]+: 0.901	22326782		6.58571
DPL_PG 16:1_18:1\PG 16:1_18:1\PG\[M+NH4]+: 0.510	21905092		6.46133
DPL_PE 18:0_18:1\PE 36:1\PE\[M+H]+: 0.884	21096478		6.22281
MS1ID_LMPR01080025_(2S,2'S)-2,2'-Bis-(3-methylbut-2-enyl)-3,4,3',4'-tetradehydro-1,2,1',2'-tetrahydro-psi,psi-carotene-1,1'-diol,_[M+NH4]+: 0.766	20034362		5.90952
MycoMass_PE dimer 34:2; [M+H]+: 0.883	19368724		5.71318
MycoMass_PE dimer 35:1; [M+H]+: 0.836	18154378		5.35498
MycoMass_PE dimer 37:2; [M+H]+: 0.742	18126158		5.34666
MS1ID_LMPR03020005_4-amino-4-deoxy-1-O-(hydroxy{[(2E,6E,10E,14E,18E,22E,26E,30E,34E,38E)-3,7,11,15,19,23,27,31,35,39,43-undecamethyltetratetraconta-2,6,10,14,18,22,26,30,34,38,42-undecaen-1-yl]oxy}phosphoryl)-alpha-L-arabinopyranose,_[M+H]+: 0.672	17649930		5.20618
DPL_PG 10:0_26:1\PG 10:0_26:1\PG\[M+NH4]+: 0.807	17364630		5.12203
0	8956578		2.64191
MycoMass_MAG 31:0; [M+Na]+: 0.615	11010142		3.24765
MycoMass_PE 33:2; [M+H]+: 0.849	14527145		4.28506
0	0		0
0	14303260		4.21902
MS1ID_DG O-36:4 _LMGL02070004_1-(14-methyl-pentadecanoyl)-2-(8-[3]-ladderane-octanyl)-sn-glycerol;_[M+H]+: 0.944	14116698		4.16399
0	13587134		4.00779
0	3.305e+06		0.974872
DPL_CL 36:2_36:2\CL 36:2_36:2\CL\[M+NH4]+: 0.914	13078464		3.85774
MycoMass_PG 33:1; [M+H]+: 0.927	9872316		2.91203
MS1ID_PS O-33:2;_PS O-16:0/17:2_LMGP03020009_1-hexadecyl-2-(9Z,12Z-heptadecadienoyl)-glycero-3-phosphoserine, 'PS(O-16:0/17:2(9Z,12Z))';_[M+NH4]+: 0.353	2.61914e+06		0.772565
MS1ID_LMPR02010004_Coenzyme Q9;_[M+NH4]+: 0.692	7976544		2.35283
DPL_CL 34:1_36:2\CL 34:1_36:2\CL\[M+NH4]+: 0.945	12844113		3.78862
MycoMass_CL 69:3; [M+NH4]+: 0.656	12701636		3.74659
MS1ID_FOH 37:4;O3 _LMFA05000691_(3S,4R,9R,11S)-29-(4-hydroxyphenyl)-3-methoxy-4-methylnonacosane-9,11-diol,_[M+H]+: 0.984	12632837		3.7263
DPL_CL 32:1_36:2\CL 32:1_36:2\CL\[M+NH4]+: 0.908	11861325		3.49872
MycoMass_CL 71:4; [M+NH4]+: 0.618	11681964		3.44582
MycoMass_MK-8 40:8; [M+Na]+: 0.521	1940273		0.572321
0	11387938		3.35909
MycoMass_MAG 33:0; [M+Na]+: 0.572	10974233		3.23706
0	8729206		2.57485
MS1ID_LMPR01080049_(2R,6R,2'R,6'R)-2,2'-Bis-(4-hydroxy-3-methylbut-2-enyl)-epsilon,epsilon-carotene,_[M+NH4]+: 0.719	1835301		0.541357

### Sheet: Treated vs untreated
row ID	Lipid Identity	Ndh-Ncp untreated peak area	Ndh-Ncp treated peak area	Relative Intensity of treated (%)	10x greater treated	> 1% of top treated
21584	MycoMass_MK-7 35:7; [M+NH4]+: 0.646	3.12011e+06	275784600	68.6708	TRUE	TRUE
26985	DPL_PG 15:0_17:0\PG 15:0_17:0\PG\[M+NH4]+: 0.788	0	236262940	58.8299	TRUE	TRUE
26171	DPL_BMP 15:0_15:0\BMP 15:0_15:0\BMP\[M+NH4]+: 0.768	0	228365440	56.8634	TRUE	TRUE
30560	DPL_DG 15:0_15:0\DG 30:0\DG\[M+NH4]+: 0.903	0	217366980	54.1248	TRUE	TRUE
31136	DPL_DG 15:0_17:0\DG 32:0\DG\[M+NH4]+: 0.989	0	193269870	48.1245	TRUE	TRUE
30900	DPL_DG 15:0_16:0\DG 31:0\DG\[M+NH4]+: 0.989	0	168930610	42.064	TRUE	TRUE
28595	DPL_DGDG 15:0_17:0\DGDG 15:0_17:0\DGDG\[M+NH4]+: 0.907	0	130991080	32.617	TRUE	TRUE
26573	DPL_PG 15:0_16:0\PG 15:0_16:0\PG\[M+NH4]+: 0.726	0	126157930	31.4135	TRUE	TRUE
6613	MycoMass_ 55:11; [M+NH4]+: 0.698	2.26928e+06	124203020	30.9268	TRUE	TRUE
27281	DPL_DGDG 15:0_15:0\DGDG 15:0_15:0\DGDG\[M+NH4]+: 0.858	0	117004000	29.1342	TRUE	TRUE
5623	MycoMass_DAG 30:0; [M+NH4]+: 0.799	0	58593340	14.5898	TRUE	TRUE
30551	0	2.63e+06	56062012	13.9595	TRUE	TRUE
5890	DPL_DG 15:0_17:0\DG 32:0\DG\[M+NH4]+: 0.494	0	48124412	11.9831	TRUE	TRUE
29071	DPL_PE 8:0_24:0\PE 32:0\PE\[M+H]+: 0.849	295657	46826790	11.66	TRUE	TRUE
30411	0	0	43279852	10.7768	TRUE	TRUE
27888	DPL_DGDG 15:0_16:0\DGDG 15:0_16:0\DGDG\[M+NH4]+: 0.730	0	40115530	9.98884	TRUE	TRUE
28079	0	0	36428180	9.07068	TRUE	TRUE
32047	MycoMass_CL 62:0; [M+NH4]+: 0.778	0	35014216	8.7186	TRUE	TRUE
30238	DPL_DG 14:0_15:0\DG 29:0\DG\[M+NH4]+: 0.922	55129.2	34299556	8.54065	TRUE	TRUE
19952	DPL_DG 14:0_15:0\DG 29:0\DG\[M+NH4]+: 0.700	0	31987870	7.96503	TRUE	TRUE
5853	MycoMass_DAG 31:0; [M+NH4]+: 0.780	0	30587248	7.61628	TRUE	TRUE
26166	0	0	30112720	7.49812	TRUE	TRUE
29977	0	0	30012598	7.47319	TRUE	TRUE
26956	MS1ID_DG O-32:2;_DG P-14:0/18:1_LMGL02040001_1-O-(1Z-tetradecenyl)-2-(9Z-octadecenoyl)-sn-glycerol, 'DG(P-14:0/18:1(9Z))';_[M+H]+: 0.933	0	29291068	7.29353	TRUE	TRUE
27738	DPL_PE 8:0_22:0\PE 30:0\PE\[M+H]+: 0.792	226549	28813302	7.17456	TRUE	TRUE
9980	0	0	26734004	6.65681	TRUE	TRUE
30936	MS1ID_DG 39:7;_DG 17:2_22:5_LMGL02010195_1-(9Z,12Z-heptadecadienoyl)-2-(7Z,10Z,13Z,16Z,19Z-docosapentaenoyl)-sn-glycerol,_[M+NH4]+: 0.805	0	25669512	6.39175	TRUE	TRUE
30594	0	0	24682442	6.14597	TRUE	TRUE
31125	0	0	22307738	5.55467	TRUE	TRUE
31966	MycoMass_CL 61:0; [M+NH4]+: 0.783	0	21962818	5.46878	TRUE	TRUE
27617	MycoMass_PG 31:1; [M+NH4]+: 0.951	0	21844462	5.43931	TRUE	TRUE
28574	0	0	21273166	5.29705	TRUE	TRUE
28938	MycoMass_PG 33:1; [M+NH4]+: 0.876	0	21083784	5.2499	TRUE	TRUE
26176	0	0	20550978	5.11723	TRUE	TRUE
27360	0	0	20088700	5.00212	TRUE	TRUE
31835	MycoMass_CL 60:0; [M+NH4]+: 0.763	0	19866832	4.94688	TRUE	TRUE
26990	0	0	18781352	4.67659	TRUE	TRUE
26167	MycoMass_PG 30:0; [M+H]+: 0.818	0	18756596	4.67042	TRUE	TRUE
31891	MS1ID_LMPR01070478_1-Methoxy-3,4-didehydro-1,2-dihydro-psi,psi-caroten-20-al, '1-Methoxy-3,4-didehydrolycopen-20-al';_[M+NH4]+: 0.778	26158.7	17882014	4.45265	TRUE	TRUE
26984	MycoMass_PG 32:0; [M+H]+: 0.926	0	17631856	4.39036	TRUE	TRUE
32235	DPL_CL 32:0_32:0\CL 32:0_32:0\CL\[M+NH4]+: 0.917	0	16607925	4.1354	TRUE	TRUE
30915	0	0	16579335	4.12828	TRUE	TRUE
25978	DPL_PG 14:0_15:0\PG 14:0_15:0\PG\[M+NH4]+: 0.827	0	15797597	3.93363	TRUE	TRUE
26568	MS1ID_FAHFA 34:1;O;_FAHFA 16:1/5-O-18:0_LMFA07090017_5-(9Z-hexadecenoyloxy)-octadecanoic acid, 'FAHFA 16:1(9Z)/5O(FA 18:0)';_[M+H]+: 0.908	0	15703978	3.91032	TRUE	TRUE
30733	0	47606.5	15639936	3.89437	TRUE	TRUE
18555	DPL_PE 15:0_16:0\PE 31:0\PE\[M+H]+: 0.982	670678	15237740	3.79422	TRUE	TRUE
6041	MycoMass_DAG 33:0; [M+NH4]+: 0.791	0	13923364	3.46694	TRUE	TRUE
30549	MS1ID_FA 18:1;O _LMFA01031132_10(R)-hydroxy-8Z-octadeceneic acid, '10(R)-hydroxyoctadec-8Z-enoic acid';_[M+H]+: 0.817	0	13762890	3.42698	TRUE	TRUE
32372	MycoMass_MK-7 35:7; [M+H]+: 0.707	127067	12886614	3.20879	TRUE	TRUE
10021	0	0	12837678	3.1966	TRUE	TRUE
10195	0	0	12677450	3.15671	TRUE	TRUE
32146	MycoMass_CL 63:0; [M+NH4]+: 0.736	0	12434542	3.09622	TRUE	TRUE
30758	0	0	12293821	3.06118	TRUE	TRUE
20551	MycoMass_PA 65:0; [M+2NH4]2+: 0.751	0	11340425	2.82379	TRUE	TRUE
21489	MS1ID_Decaprenol;_LMPR03010008_3,7,11,15,19,23,27,31,35,39-decamethyltetraconta-2Z,6Z,10Z,14Z,18Z,22Z,26Z,30Z,34E,38-decaen-1-ol,_[M+NH4]+: 0.648	172733	11022558	2.74464	TRUE	TRUE
28444	MycoMass_PE 31:0; [M+H]+: 0.929	418931	11012244	2.74207	TRUE	TRUE
30986	0	0	10332993	2.57293	TRUE	TRUE
30567	0	0	10278616	2.55939	TRUE	TRUE
28119	0	0	10043669	2.50089	TRUE	TRUE
26571	MycoMass_PG 31:0; [M+H]+: 0.891	0	9873489	2.45852	TRUE	TRUE
30553	0	0	9540217	2.37553	TRUE	TRUE
32792	0	0	9385101	2.33691	TRUE	TRUE
30879	0	0	9296865	2.31494	TRUE	TRUE
31072	MycoMass_Ac2SGL 59:0; [M+2H]2+: 0.824	31432.8	9054653	2.25462	TRUE	TRUE
27599	0	0	9047602	2.25287	TRUE	TRUE
20771	MS1ID_DG O-32:2;_DG P-14:0/18:1_LMGL02040001_1-O-(1Z-tetradecenyl)-2-(9Z-octadecenoyl)-sn-glycerol, 'DG(P-14:0/18:1(9Z))';_[M+H]+: 0.777	0	8905029	2.21737	TRUE	TRUE
26795	DPL_DGDG 14:0_15:0\DGDG 14:0_15:0\DGDG\[M+NH4]+: 0.826	0	8838724	2.20086	TRUE	TRUE
27889	0	0	8658215	2.15591	TRUE	TRUE
32723	0	0	8119441	2.02175	TRUE	TRUE
28281	MycoMass_PG 32:1; [M+NH4]+: 0.940	0	8.09729e+06	2.01624	TRUE	TRUE
26542	0	0	7951835	1.98002	TRUE	TRUE
28681	0	0	7.89938e+06	1.96696	TRUE	TRUE
26805	0	0	7576383	1.88653	TRUE	TRUE
31133	MS1ID_DG O-32:2;_DG P-14:0/18:1_LMGL02040001_1-O-(1Z-tetradecenyl)-2-(9Z-octadecenoyl)-sn-glycerol, 'DG(P-14:0/18:1(9Z))';_[M+H]+: 0.801	0	7388300	1.8397	TRUE	TRUE
29099	0	0	7037276	1.75229	TRUE	TRUE
29888	0	0	6907564	1.72	TRUE	TRUE
29782	DPL_DG 13:0_15:0\DG 28:0\DG\[M+NH4]+: 0.898	0	6.88582e+06	1.71458	TRUE	TRUE
31016	MS1ID_FAHFA 34:1;O;_FAHFA 16:1/5-O-18:0_LMFA07090017_5-(9Z-hexadecenoyloxy)-octadecanoic acid, 'FAHFA 16:1(9Z)/5O(FA 18:0)';_[M+H]+: 0.793	0	6731988	1.67628	TRUE	TRUE
30620	MycoMass_GPL-I 37:0; [M+2NH4]2+: 0.722	0	6598406	1.64301	TRUE	TRUE
29996	DPL_MGDG 15:0_17:0\MGDG 15:0_17:0\MGDG\[M+NH4]+: 0.786	0	6.48091e+06	1.61376	TRUE	TRUE
26602	0	0	6.44252e+06	1.6042	TRUE	TRUE
31151	0	0	6423641	1.5995	TRUE	TRUE
31728	MycoMass_Ac2SGL 59:0; [M+2H]2+: 0.779	0	6.36246e+06	1.58426	TRUE	TRUE
30906	MycoMass_DAG 36:0; [M+NH4]+: 0.804	0	6.14769e+06	1.53078	TRUE	TRUE
31142	MycoMass_DAG 37:0; [M+NH4]+: 0.786	0	6061599	1.50935	TRUE	TRUE
31166	DPL_HBMP 14:0_16:0_16:0\HBMP 14:0_16:0_16:0\HBMP\[M+NH4]+: 0.922	0	5.9723e+06	1.48711	TRUE	TRUE
32667	0	0	5.82285e+06	1.4499	TRUE	TRUE
32640	0	0	5780110	1.43926	TRUE	TRUE
30582	MycoMass_DAG 35:0; [M+NH4]+: 0.765	0	5.70073e+06	1.41949	TRUE	TRUE
20069	MycoMass_DAG 29:0; [M+NH4]+: 0.765	0	5.57722e+06	1.38874	TRUE	TRUE
30770	0	0	5525669	1.3759	TRUE	TRUE
30897	MS1ID_FAHFA 34:1;O;_FAHFA 16:1/5-O-18:0_LMFA07090017_5-(9Z-hexadecenoyloxy)-octadecanoic acid, 'FAHFA 16:1(9Z)/5O(FA 18:0)';_[M+H]+: 0.822	0	5325017	1.32594	TRUE	TRUE
28948	DPL_MGDG 15:0_15:0\MGDG 15:0_15:0\MGDG\[M+NH4]+: 0.845	0	5301261	1.32002	TRUE	TRUE
31197	MycoMass_Ac2SGL 64:0; [M+2H]2+: 0.376	0	5.2961e+06	1.31874	TRUE	TRUE
31282	0	0	5.24392e+06	1.30575	TRUE	TRUE
31105	MS1ID_FA 18:1;O _LMFA01031132_10(R)-hydroxy-8Z-octadeceneic acid, '10(R)-hydroxyoctadec-8Z-enoic acid';_[M+H]+: 0.767	0	5175678	1.28875	TRUE	TRUE
26225	0	0	4.91285e+06	1.22331	TRUE	TRUE
29402	DPL_DGDG 15:0_18:0\DGDG 15:0_18:0\DGDG\[M+NH4]+: 0.907	0	4853892	1.20863	TRUE	TRUE
26596	MycoMass_GPL-IIIa 36:3; [M+2NH4]2+: 0.878	0	4.77977e+06	1.19017	TRUE	TRUE
30562	MycoMass_DAG 30:0; [M+Na]+: 0.717	12184.1	4.73519e+06	1.17907	TRUE	TRUE
10173	0	0	4656931	1.15958	TRUE	TRUE
26211	MycoMass_GPL-IIIa 34:3; [M+2NH4]2+: 0.893	0	4.63252e+06	1.15351	TRUE	TRUE
27079	MS1ID_DGCC 40:10;_DGCC 20:5/20:5_LMGL07010013_1,2-(5Z,8Z,11Z,14Z,17Z-eicosapentaenoyl)-sn-glycero-3-O-carboxy- (hydroxymethyl)-choline,_[M+NH4]+: 0.491	0	4.54149e+06	1.13084	TRUE	TRUE
10150	0	0	4.50918e+06	1.12279	TRUE	TRUE
31106	MycoMass_TAG 37:0; [M+2H]2+: 0.754	0	4460138	1.11058	TRUE	TRUE
31586	MycoMass_MK-7 35:7; [M+H]+: 0.796	29606	4.43285e+06	1.10379	TRUE	TRUE
22582	0	0	4403105	1.09638	TRUE	TRUE
30902	MycoMass_DAG 31:0; [M+Na]+: 0.742	0	4.37581e+06	1.08958	TRUE	TRUE
31763	MycoMass_CL 59:0; [M+NH4]+: 0.774	0	4.30343e+06	1.07156	TRUE	TRUE
30557	MycoMass_DAG 30:0; [M+H]+: 0.797	0	4.28128e+06	1.06605	TRUE	TRUE
30771	0	0	4.24413e+06	1.0568	TRUE	TRUE
30941	MS1ID_DG 44:7;_DG 22:3_22:4_LMGL02010292_1-(10Z,13Z,16Z-docosatrienoyl)-2-(7Z,10Z,13Z,16Z-docosatetraenoyl)-sn-glycerol,_[M+NH4]+: 0.792	0	4223900	1.05176	TRUE	TRUE
31304	MycoMass_Ac2SGL 64:0; [M+2H]2+: 0.526	0	4205961	1.04729	TRUE	TRUE
29448	0	0	4.1862e+06	1.04237	TRUE	TRUE
6115	0	0	4.17159e+06	1.03873	TRUE	TRUE
26969	0	0	4150385	1.03345	TRUE	TRUE
26194	0	0	4.11581e+06	1.02484	TRUE	TRUE
